# Genome-scale CRISPR screening for modifiers of cellular LDL uptake

**DOI:** 10.1101/2020.07.01.182246

**Authors:** Brian T. Emmer, Emily J. Sherman, Paul J. Lascuna, Sarah E. Graham, Cristen J. Willer, David Ginsburg

## Abstract

Hypercholesterolemia is a causal and modifiable risk factor for atherosclerotic cardiovascular disease. A critical pathway regulating cholesterol homeostasis involves the receptor-mediated endocytosis of low-density lipoproteins into hepatocytes, mediated by the LDL receptor. We applied genome-scale CRISPR screening to query the genetic determinants of cellular LDL uptake in HuH7 cells cultured under either lipoprotein-rich or lipoprotein-starved conditions. Candidate LDL uptake regulators were validated through the synthesis and secondary screening of a customized library of gRNA at greater depth of coverage. This secondary screen yielded significantly improved performance relative to the primary genome-wide screen, with better discrimination of internal positive controls, no identification of negative controls, and improved concordance between screen hits at both the gene and gRNA level. We then applied our customized gRNA library to orthogonal screens that tested for the specificity of each candidate regulator for LDL versus transferrin endocytosis, the presence or absence of genetic epistasis with *LDLR* deletion, the impact of each perturbation on LDLR expression and trafficking, and the generalizability of LDL uptake modifiers across multiple cell types. These findings identified several previously unrecognized genes with putative roles in LDL uptake and suggest mechanisms for their functional interaction with LDLR.
