## Supplemental Table 3 for "Genome-scale CRISPR screening for modifiers of cellular LDL uptake"

### Sheet: PANTHER
Analysis Type:	PANTHER Overrepresentation Test (Released 20200407)
Annotation Version and Release Date:	GO Ontology database DOI: 10.5281/zenodo.3727280 Released 2020-03-23
Analyzed List:	Client Text Box Input (Homo sapiens)
Reference List:	Homo sapiens (all genes in database)
Test Type:	FISHER
Correction:	FDR
GO biological process complete	Homo sapiens - REFLIST (20851)	Client Text Box Input (161)	Client Text Box Input (expected)	Client Text Box Input (over/under)	Client Text Box Input (fold Enrichment)	Client Text Box Input (raw P-value)	Client Text Box Input (FDR)
hepatocyte differentiation (GO:0070365)	13	3	0.1	+	29.89	0.00023	0.0264
Golgi localization (GO:0051645)	14	3	0.11	+	27.75	0.000277	0.0314
histone H3-K4 trimethylation (GO:0080182)	20	4	0.15	+	25.9	3.13e-05	0.00526
histone H3-K4 methylation (GO:0051568)	37	5	0.29	+	17.5	1.68e-05	0.00362
intestinal absorption (GO:0050892)	32	4	0.25	+	16.19	0.000162	0.0197
regulation of cholesterol biosynthetic process (GO:0045540)	43	5	0.33	+	15.06	3.26e-05	0.00536
regulation of sterol biosynthetic process (GO:0106118)	43	5	0.33	+	15.06	3.26e-05	0.0053
peptidyl-lysine trimethylation (GO:0018023)	35	4	0.27	+	14.8	0.000222	0.026
Golgi to plasma membrane transport (GO:0006893)	53	6	0.41	+	14.66	5.94e-06	0.00169
regulation of cholesterol metabolic process (GO:0090181)	57	6	0.44	+	13.63	8.73e-06	0.00221
histone methylation (GO:0016571)	91	8	0.7	+	11.39	9.46e-07	0.000431
histone lysine methylation (GO:0034968)	71	6	0.55	+	10.94	2.79e-05	0.00495
transcription elongation from RNA polymerase II promoter (GO:0006368)	72	6	0.56	+	10.79	3e-05	0.00515
vesicle-mediated transport to the plasma membrane (GO:0098876)	86	7	0.66	+	10.54	7.42e-06	0.00201
protein N-linked glycosylation (GO:0006487)	76	6	0.59	+	10.22	3.99e-05	0.00637
cholesterol metabolic process (GO:0008203)	122	9	0.94	+	9.55	7.75e-07	0.000399
entry into host (GO:0044409)	101	7	0.78	+	8.98	1.98e-05	0.00411
positive regulation of ubiquitin-dependent protein catabolic process (GO:2000060)	101	7	0.78	+	8.98	1.98e-05	0.00406
peptidyl-lysine methylation (GO:0018022)	87	6	0.67	+	8.93	8.11e-05	0.0114
digestive system process (GO:0022600)	73	5	0.56	+	8.87	0.000334	0.036
post-Golgi vesicle-mediated transport (GO:0006892)	132	9	1.02	+	8.83	1.44e-06	0.000588
regulation of steroid biosynthetic process (GO:0050810)	88	6	0.68	+	8.83	8.61e-05	0.0118
DNA-templated transcription, elongation (GO:0006354)	89	6	0.69	+	8.73	9.13e-05	0.0122
secondary alcohol metabolic process (GO:1902652)	134	9	1.03	+	8.7	1.62e-06	0.000644
regulation of alcohol biosynthetic process (GO:1902930)	75	5	0.58	+	8.63	0.000375	0.0394
sterol metabolic process (GO:0016125)	138	9	1.07	+	8.45	2.03e-06	0.000737
viral entry into host cell (GO:0046718)	93	6	0.72	+	8.36	0.000115	0.0147
protein methylation (GO:0006479)	132	8	1.02	+	7.85	1.27e-05	0.00306
protein alkylation (GO:0008213)	132	8	1.02	+	7.85	1.27e-05	0.00302
regulation of steroid metabolic process (GO:0019218)	119	7	0.92	+	7.62	5.35e-05	0.00784
positive regulation of proteolysis involved in cellular protein catabolic process (GO:1903052)	125	7	0.97	+	7.25	7.19e-05	0.0102
transcription initiation from RNA polymerase II promoter (GO:0006367)	201	11	1.55	+	7.09	7.56e-07	0.000416
positive regulation of cellular protein catabolic process (GO:1903364)	147	8	1.14	+	7.05	2.65e-05	0.00475
DNA-templated transcription, initiation (GO:0006352)	244	13	1.88	+	6.9	9.7e-08	9.1e-05
positive regulation of protein catabolic process (GO:0045732)	229	12	1.77	+	6.79	3.64e-07	0.000242
interaction with host (GO:0051701)	163	8	1.26	+	6.36	5.33e-05	0.00788
protein stabilization (GO:0050821)	188	9	1.45	+	6.2	2.18e-05	0.0042
protein-DNA complex subunit organization (GO:0071824)	248	11	1.91	+	5.74	5.27e-06	0.00153
protein-DNA complex assembly (GO:0065004)	204	9	1.58	+	5.71	4.03e-05	0.00637
regulation of ubiquitin-dependent protein catabolic process (GO:2000058)	159	7	1.23	+	5.7	0.000298	0.0328
regulation of protein stability (GO:0031647)	296	13	2.29	+	5.69	7.97e-07	0.000397
peptidyl-lysine modification (GO:0018205)	307	13	2.37	+	5.48	1.18e-06	0.000522
histone modification (GO:0016570)	358	15	2.76	+	5.43	1.95e-07	0.000148
regulation of lipid biosynthetic process (GO:0046890)	192	8	1.48	+	5.4	0.000159	0.0195
covalent chromatin modification (GO:0016569)	369	15	2.85	+	5.26	2.83e-07	0.000197
transcription by RNA polymerase II (GO:0006366)	505	19	3.9	+	4.87	2.2e-08	3.19e-05
alcohol metabolic process (GO:0006066)	325	12	2.51	+	4.78	1.17e-05	0.00288
viral life cycle (GO:0019058)	217	8	1.68	+	4.77	0.000352	0.0372
macromolecule methylation (GO:0043414)	250	9	1.93	+	4.66	0.000179	0.0213
Golgi vesicle transport (GO:0048193)	396	14	3.06	+	4.58	3.48e-06	0.00111
regulation of cellular protein catabolic process (GO:1903362)	258	9	1.99	+	4.52	0.000225	0.0262
transcription, DNA-templated (GO:0006351)	663	23	5.12	+	4.49	2.82e-09	8.99e-06
nucleic acid-templated transcription (GO:0097659)	664	23	5.13	+	4.49	2.89e-09	7.7e-06
chromatin organization (GO:0006325)	693	24	5.35	+	4.49	1.27e-09	6.74e-06
steroid metabolic process (GO:0008202)	260	9	2.01	+	4.48	0.000237	0.0271
RNA biosynthetic process (GO:0032774)	676	23	5.22	+	4.41	4.01e-09	8.01e-06
positive regulation of catabolic process (GO:0009896)	448	15	3.46	+	4.34	2.93e-06	0.000973
positive regulation of cellular protein localization (GO:1903829)	338	11	2.61	+	4.21	8.23e-05	0.0114
regulation of protein catabolic process (GO:0042176)	402	13	3.1	+	4.19	1.96e-05	0.00412
positive regulation of cellular catabolic process (GO:0031331)	378	12	2.92	+	4.11	4.91e-05	0.00753
chromosome organization (GO:0051276)	1051	29	8.12	+	3.57	3.2e-09	7.3e-06
peptidyl-amino acid modification (GO:0018193)	876	24	6.76	+	3.55	9.86e-08	8.74e-05
regulation of lipid metabolic process (GO:0019216)	414	11	3.2	+	3.44	0.00045	0.0463
endomembrane system organization (GO:0010256)	458	12	3.54	+	3.39	0.000281	0.0315
organic hydroxy compound metabolic process (GO:1901615)	469	12	3.62	+	3.31	0.000346	0.0368
viral process (GO:0016032)	791	20	6.11	+	3.27	4.16e-06	0.0013
symbiotic process (GO:0044403)	883	22	6.82	+	3.23	1.66e-06	0.000632
organic cyclic compound biosynthetic process (GO:1901362)	1342	31	10.36	+	2.99	4.82e-08	5.92e-05
heterocycle biosynthetic process (GO:0018130)	1191	27	9.2	+	2.94	5.82e-07	0.000358
regulation of catabolic process (GO:0009894)	1015	23	7.84	+	2.93	4.46e-06	0.00134
aromatic compound biosynthetic process (GO:0019438)	1199	27	9.26	+	2.92	6.61e-07	0.000391
cellular protein-containing complex assembly (GO:0034622)	801	18	6.18	+	2.91	5.9e-05	0.00856
nucleobase-containing compound biosynthetic process (GO:0034654)	1118	25	8.63	+	2.9	2.05e-06	0.000728
regulation of cellular catabolic process (GO:0031329)	850	19	6.56	+	2.89	3.9e-05	0.00628
protein modification by small protein conjugation (GO:0032446)	776	17	5.99	+	2.84	0.000129	0.0161
regulation of cell cycle process (GO:0010564)	764	16	5.9	+	2.71	0.000335	0.0359
cellular macromolecule biosynthetic process (GO:0034645)	1727	34	13.33	+	2.55	4.08e-07	0.000261
protein-containing complex assembly (GO:0065003)	1279	25	9.88	+	2.53	2.01e-05	0.00401
macromolecule biosynthetic process (GO:0009059)	1786	34	13.79	+	2.47	1.31e-06	0.000549
protein-containing complex subunit organization (GO:0043933)	1525	29	11.78	+	2.46	1.07e-05	0.00266
cell cycle (GO:0007049)	1371	26	10.59	+	2.46	2.24e-05	0.00425
organelle organization (GO:0006996)	3481	63	26.88	+	2.34	1.66e-11	2.66e-07
RNA metabolic process (GO:0016070)	1702	30	13.14	+	2.28	2e-05	0.00404
positive regulation of nucleic acid-templated transcription (GO:1903508)	1658	29	12.8	+	2.27	5.12e-05	0.00778
positive regulation of RNA biosynthetic process (GO:1902680)	1659	29	12.81	+	2.26	5.14e-05	0.00773
cellular protein localization (GO:0034613)	1643	28	12.69	+	2.21	9.08e-05	0.0123
cellular macromolecule localization (GO:0070727)	1651	28	12.75	+	2.2	9.52e-05	0.0127
positive regulation of cellular biosynthetic process (GO:0031328)	2027	34	15.65	+	2.17	1.44e-05	0.00333
cellular nitrogen compound biosynthetic process (GO:0044271)	1673	28	12.92	+	2.17	0.00011	0.0142
positive regulation of nucleobase-containing compound metabolic process (GO:0045935)	1914	32	14.78	+	2.17	2.96e-05	0.00514
positive regulation of transcription, DNA-templated (GO:0045893)	1560	26	12.05	+	2.16	0.000226	0.0261
positive regulation of RNA metabolic process (GO:0051254)	1748	29	13.5	+	2.15	8.9e-05	0.0121
positive regulation of macromolecule biosynthetic process (GO:0010557)	1934	32	14.93	+	2.14	5.3e-05	0.0079
positive regulation of biosynthetic process (GO:0009891)	2059	34	15.9	+	2.14	2.62e-05	0.00474
macromolecule localization (GO:0033036)	2549	42	19.68	+	2.13	1.64e-06	0.000639
protein localization (GO:0008104)	2208	36	17.05	+	2.11	1.54e-05	0.00341
protein transport (GO:0015031)	1535	25	11.85	+	2.11	0.000399	0.0417
gene expression (GO:0010467)	2043	33	15.77	+	2.09	4.77e-05	0.00746
vesicle-mediated transport (GO:0016192)	1944	31	15.01	+	2.07	0.000107	0.0139
organic cyclic compound metabolic process (GO:1901360)	3282	52	25.34	+	2.05	1.94e-07	0.000155
cellular component biogenesis (GO:0044085)	2590	41	20	+	2.05	6.5e-06	0.00182
negative regulation of gene expression (GO:0010629)	1773	28	13.69	+	2.05	0.000308	0.0337
positive regulation of gene expression (GO:0010628)	2038	32	15.74	+	2.03	0.000146	0.0181
cellular protein modification process (GO:0006464)	3142	49	24.26	+	2.02	7.97e-07	0.000386
protein modification process (GO:0036211)	3142	49	24.26	+	2.02	7.97e-07	0.000374
organic substance biosynthetic process (GO:1901576)	2892	45	22.33	+	2.02	3.19e-06	0.00104
regulation of transcription by RNA polymerase II (GO:0006357)	2264	35	17.48	+	2	6.38e-05	0.00918
cellular component assembly (GO:0022607)	2331	36	18	+	2	4.77e-05	0.00739
nucleic acid metabolic process (GO:0090304)	2303	35	17.78	+	1.97	0.000118	0.015
biosynthetic process (GO:0009058)	2970	45	22.93	+	1.96	7.11e-06	0.00196
cellular biosynthetic process (GO:0044249)	2786	42	21.51	+	1.95	2.07e-05	0.00408
nucleobase-containing compound metabolic process (GO:0006139)	2814	42	21.73	+	1.93	2.32e-05	0.0043
positive regulation of macromolecule metabolic process (GO:0010604)	3417	51	26.38	+	1.93	1.79e-06	0.000666
positive regulation of metabolic process (GO:0009893)	3716	55	28.69	+	1.92	7.74e-07	0.000412
cellular aromatic compound metabolic process (GO:0006725)	3048	45	23.53	+	1.91	1.54e-05	0.00345
positive regulation of cellular metabolic process (GO:0031325)	3405	50	26.29	+	1.9	4.89e-06	0.00145
heterocycle metabolic process (GO:0046483)	3001	44	23.17	+	1.9	2.3e-05	0.00431
macromolecule modification (GO:0043412)	3363	49	25.97	+	1.89	7.47e-06	0.00196
positive regulation of nitrogen compound metabolic process (GO:0051173)	3239	47	25.01	+	1.88	1.53e-05	0.00348
cellular component organization or biogenesis (GO:0071840)	5754	83	44.43	+	1.87	2.25e-10	1.8e-06
regulation of cellular component organization (GO:0051128)	2428	35	18.75	+	1.87	0.000291	0.0323
cellular protein metabolic process (GO:0044267)	3770	54	29.11	+	1.86	2.76e-06	0.000939
cellular component organization (GO:0016043)	5536	79	42.75	+	1.85	1.56e-09	6.2e-06
cellular macromolecule metabolic process (GO:0044260)	5146	73	39.73	+	1.84	1.32e-08	2.11e-05
regulation of transcription, DNA-templated (GO:0006355)	3469	49	26.79	+	1.83	1.66e-05	0.00364
cellular localization (GO:0051641)	2999	42	23.16	+	1.81	0.000106	0.0138
regulation of cellular macromolecule biosynthetic process (GO:2000112)	3929	55	30.34	+	1.81	4.19e-06	0.00129
regulation of biosynthetic process (GO:0009889)	4297	60	33.18	+	1.81	1.23e-06	0.000531
regulation of nucleic acid-templated transcription (GO:1903506)	3536	49	27.3	+	1.79	3.12e-05	0.00529
regulation of RNA biosynthetic process (GO:2001141)	3541	49	27.34	+	1.79	3.16e-05	0.00525
regulation of macromolecule biosynthetic process (GO:0010556)	4069	55	31.42	+	1.75	1.41e-05	0.0033
regulation of cellular biosynthetic process (GO:0031326)	4217	57	32.56	+	1.75	7.73e-06	0.00199
macromolecule metabolic process (GO:0043170)	6248	84	48.24	+	1.74	6.39e-09	1.13e-05
protein metabolic process (GO:0019538)	4351	57	33.6	+	1.7	2.34e-05	0.00429
cellular nitrogen compound metabolic process (GO:0034641)	3464	45	26.75	+	1.68	0.0004	0.0414
regulation of gene expression (GO:0010468)	4494	58	34.7	+	1.67	2.95e-05	0.00518
regulation of RNA metabolic process (GO:0051252)	3807	49	29.4	+	1.67	0.0002	0.0236
regulation of nucleobase-containing compound metabolic process (GO:0019219)	4065	51	31.39	+	1.62	0.000288	0.0322
nitrogen compound metabolic process (GO:0006807)	7072	87	54.61	+	1.59	2.38e-07	0.000173
regulation of metabolic process (GO:0019222)	6772	83	52.29	+	1.59	7.18e-07	0.000409
regulation of cellular metabolic process (GO:0031323)	6284	77	48.52	+	1.59	2.7e-06	0.000938
primary metabolic process (GO:0044238)	7537	92	58.2	+	1.58	9e-08	8.97e-05
regulation of primary metabolic process (GO:0080090)	6077	74	46.92	+	1.58	7.46e-06	0.00198
cellular metabolic process (GO:0044237)	7742	94	59.78	+	1.57	6.68e-08	7.11e-05
organic substance metabolic process (GO:0071704)	7917	96	61.13	+	1.57	3.24e-08	4.31e-05
regulation of nitrogen compound metabolic process (GO:0051171)	5891	71	45.49	+	1.56	2.11e-05	0.0041
organonitrogen compound metabolic process (GO:1901564)	5370	64	41.46	+	1.54	0.000128	0.0161
regulation of macromolecule metabolic process (GO:0060255)	6215	74	47.99	+	1.54	1.91e-05	0.00406
metabolic process (GO:0008152)	8492	99	65.57	+	1.51	1.76e-07	0.000148
positive regulation of biological process (GO:0048518)	6278	72	48.48	+	1.49	9.69e-05	0.0128
regulation of cellular process (GO:0050794)	11288	110	87.16	+	1.26	0.000326	0.0354
biological regulation (GO:0065007)	12525	121	96.71	+	1.25	6.88e-05	0.00981
cellular process (GO:0009987)	15458	147	119.36	+	1.23	5.7e-08	6.5e-05
biological_process (GO:0008150)	17810	153	137.52	+	1.11	0.000177	0.0212
Unclassified (UNCLASSIFIED)	3041	8	23.48	-	0.34	0.000177	0.0214
