## Supplemental Table 4 for "Genome-scale CRISPR screening for modifiers of cellular LDL uptake"

### Sheet: Sheet1
Supplemental Table 4: Significant UK Biobank LDL GWAS results within and nearby each gene
Gene	Chromosome	Start of Gene(1)	End of Gene	Minimum p-value within 0.5 Mb on either side	Minimum p-value within the gene
ABCG5	2	44039610	44065958	6.76e-215	5.24e-143
ACTR3	2	114647510	114719129	7.3e-07	7.76e-05
ALG2	9	101978706	101984246	7.4e-08	0.00125
AP2M1	3	183892633	183901879	2.09e-06	0.00163
ARPC5L	9	127624396	127640012	4.6e-06	6.34e-05
ATP11A	13	113344642	113541482	9.47e-08	1.9e-05
ATP13A1	19	19756009	19774503	2.8e-208	1.25e-79
AXIN1	16	337439	402676	1.45e-07	8.54e-05
B4GALT2	1	44444873	44456843	1.09e-07	0.0012
CAB39	2	231577556	231685790	2.53e-07	1.55e-06
CABIN1	22	24407764	24574596	7.3e-07	8.85e-07
CAPZA1	1	113162074	113214241	1e-06	3.56e-06
CARM1	19	10982252	11033448	1.51e-1077	4.01e-90
CCDC115	2	131095505	131099956	6.04e-07	0.000237
CCDC22	X	49091926	49106987	1.18e-06	0.00132
CCT6A	7	56119377	56131682	6.74e-07	0.000185
CDC73	1	193091087	193223942	2.84e-06	2.91e-05
CDH1	16	68771192	68869445	2.12e-06	5.39e-06
CDIPT	16	29869676	29874609	1.02e-06	3.74e-05
CEBPA	19	33790839	33793470	4.51e-07	0.0151
CFAP298	21	33973978	33985181	4.13e-07	0.000731
CHAF1B	21	37757688	37789125	3.3e-08	8.19e-05
CHD7	8	61653817	61780586	2.9e-09	9.96e-05
CHMP1A	16	89710838	89724193	1.4e-06	0.000125
CHP1	15	41523436	41574083	2.58e-06	0.000247
COMMD3	10	22605311	22609246	5.71e-06	0.006
CSNK1A1	5	148875456	148931115	3.33e-07	7.58e-06
CTNNBIP1	1	9908333	9970316	2.06e-07	4.3e-06
CUL7	6	43005354	43021683	8.67e-09	1.13e-05
DCPS	11	126173646	126219900	2.15e-56	4.46e-47
DDX27	20	47835831	47860614	1.93e-06	0.000235
DHRSX	X	2137554	2419015	2.74e-12	NA
DPAGT1	11	118967212	118972785	1.47e-08	0.00473
DYNLL1	12	120933858	120936298	3.86e-45	0.00109
EBP	X	48380163	48387104	6.96e-06	0.00176
EGLN2	19	41305333	41314346	8.93e-14	2.22e-05
EHD2	19	48216600	48246391	1.16e-07	4.56e-05
EIF2B4	2	27587218	27592919	1.37e-108	1.07e-28
ELOF1	19	11663857	11670051	1.51e-1077	1.05e-05
EPHA2	1	16450831	16482604	9.19e-16	7.14e-10
ERCC3	2	128014865	128051670	3.43e-07	0.000286
EXOC1	4	56719815	56771244	7.47e-09	1.29e-05
EXOC2	6	485137	693141	1.64e-07	1.46e-06
EXOC3	5	443333	467409	1.15e-06	2.49e-05
EXOC7	17	74077073	74099868	1.04e-09	1.73e-05
EXOC8	1	231468476	231473618	1.79e-06	0.0103
FAM110D	1	26485510	26489119	1.63e-31	0.00226
FNDC3B	3	171757417	172118492	3.72e-07	8.05e-07
GAGE1	X	49363615	49373139	1.18e-06	9.91e-05
GAGE12B	X	49335037	49342296	1.18e-06	NA
GAPDH	12	6643682	6647541	5.32e-07	0.000642
GDI2	10	5807185	5855512	6.46e-09	2.63e-05
GET4	7	916190	936071	2.61e-17	0.000147
GMPPB	3	49758908	49761407	2.75e-05	0.00278
GNB1L	22	19775933	19842462	4.75e-07	4.43e-06
GPAT4	8	41435933	41482520	7.75e-08	4.84e-06
GPBP1L1	1	46092975	46152302	4.58e-08	2.69e-07
GPN2	1	27205872	27216869	7.5e-37	4.01e-14
GPN3	12	110890290	110906089	1.26e-07	0.000463
GTF2A2	15	59930260	59949740	1.01e-06	0.000106
GTF2H3	12	124118285	124147151	1.12e-10	9.93e-08
HAVCR1	5	156456423	156486130	5.78e-64	3.85e-54
HIST1H2BF	6	26199786	26200216	1.36e-41	0.00017
HNF4A	20	42984440	43061485	9.22e-25	9.22e-25
HNRNPU	1	245013601	245027827	4.72e-07	6.73e-05
HYOU1	11	118914895	118927957	8.18e-09	0.000296
HYPK	15	44092618	44094769	1.7e-06	0.00561
IBA57	1	228362250	228369958	1.78e-06	9.99e-05
INTS1	7	1509912	1544018	2.61e-17	1.77e-05
INTS12	4	106603784	106629881	6.48e-07	5.97e-05
IREB2	15	78730763	78793798	1.04e-07	5.66e-06
IRF2BP2	1	234740014	234745271	2.91e-78	2.91e-25
KDM3B	5	137688284	137772716	3.8e-07	5.64e-06
KDM6A	X	44732420	44971857	7.11e-07	2.39e-06
KMT2D	12	49412757	49449107	2.56e-07	0.000184
LAS1L	X	64732461	64754686	1.49e-06	0.000292
LDLR	19	11200037	11244505	1.51e-1077	2.76e-1076
LRRC8A	9	131644780	131680317	9.13e-19	2.69e-14
LSS	21	47609037	47648738	3.02e-06	5.08e-05
MBTPS1	16	84087365	84150548	2.51e-14	8.83e-05
MBTPS2	X	21857655	21903541	6.5e-07	4.15e-06
MED20	6	41873090	41888885	1.16e-05	0.00021
MED26	19	16685717	16739015	7.52e-07	3.56e-05
MED8	1	43849578	43855483	1.09e-07	0.000504
MESD	15	81268085	81282219	2.58e-07	0.000674
MGAT1	5	180217540	180230048	1.47e-07	0.000541
MIR6886	19	11224149	11224210	1.51e-1077	3.87e-14
MLLT1	19	6210391	6279959	2.04e-06	2.72e-05
MPDU1	17	7486964	7491527	3.4e-161	2.14e-06
MSTO1	1	155579960	155584758	1.8e-07	0.00255
MTA2	11	62360674	62369312	7.98e-11	0.000676
MYLIP	6	16129316	16148478	7.14e-37	7.14e-37
NCOR1	17	15933407	16097953	4.64e-07	0.000107
NDUFA13	19	19627018	19639013	2.8e-208	8.4e-47
NMT1	17	43138666	43186382	7.51e-06	9.88e-06
NOP16	5	175810939	175815928	1.16e-06	0.0039
NXF5	X	101087084	101112549	5.1e-07	0.000297
OR52B2	11	6190584	6191556	1.2e-19	0.00858
PDCD10	3	167401694	167452630	7.6e-06	5.56e-05
PDE1A	2	183004761	183291775	3.2e-06	1.26e-05
PEX6	6	42931610	42946981	8.67e-09	1.46e-08
PFDN2	1	161070345	161087866	9.69e-08	0.00143
PIAS1	15	68346913	68483802	3.81e-07	1.65e-06
PIK3C3	18	39535162	39661446	2.85e-06	1.07e-05
POLR3C	1	145590666	145610668	2.52e-06	0.000872
POLR3H	22	41921805	41940493	1.92e-06	0.000559
POLRMT	19	617222	633568	1.17e-06	0.00019
PPIL2	22	22020272	22052202	2.46e-11	0.000127
PRMT1	19	50180408	50191707	5.87e-12	3.52e-05
PROX1	1	214161277	214214847	9.85e-06	1.8e-05
PTAR1	9	72324437	72374876	2.22e-07	0.000185
RAB10	2	26256728	26360323	1.86e-07	4.36e-06
RABIF	1	202847409	202858385	5.23e-08	0.000657
RACK1	5	180663927	180670906	1.18e-06	1.25e-05
RALGAPB	20	37101448	37207504	3.79e-06	2.81e-05
RCC1L	7	74441223	74489717	6.37e-06	4.18e-05
RDH14	2	18735988	18741959	1.1e-06	0.000984
RETREG3	17	40731525	40761445	2.85e-09	7.08e-06
RIC1	9	5629118	5769454	3.06e-06	4.61e-05
SCAP	3	47455174	47517449	1.42e-07	1.61e-05
SCARB1	12	125262173	125348519	2.48e-13	2.48e-13
SETD1A	16	30968614	30995983	1.03e-08	1.03e-08
SETDB1	1	150898814	150937220	1.69e-07	0.0006
SLC35F5	2	114499460	114514270	4.88e-06	0.000574
SQLE	8	126010719	126034525	2.59e-257	5.09e-05
SRCAP	16	30710461	30751450	1.03e-08	0.000308
STAG2	X	123095555	123236505	3.64e-06	0.000258
STK11	19	1205797	1228434	1.68e-09	0.000316
STK40	1	36805219	36851528	2.82e-06	0.000218
STRAP	12	16035287	16056410	4.04e-07	7.59e-05
STT3A	11	125462689	125492654	1.98e-07	7.48e-06
STX4	16	31044811	31051488	1.03e-08	2.97e-08
SUMO2	17	73163824	73179098	7.65e-07	0.000214
SUSD5	3	33191536	33260707	8.31e-07	9.28e-07
SYS1	20	43990576	43997862	1.18e-06	0.000142
TAF1	X	70586088	70750211	2.09e-06	2.68e-05
TAF10	11	6632047	6633475	1.53e-06	0.00945
TAF2	8	120743013	120845074	2.9e-06	3.64e-05
TAF8	6	42018250	42048644	2.36e-05	3.55e-05
TAOK1	17	27717942	27878921	5.44e-11	1.28e-06
TFRC	3	195776154	195809032	6.85e-08	0.000161
TGIF1	18	3411924	3458406	4.96e-06	5.05e-06
TMEM165	4	56262079	56292342	7.01e-08	0.000183
TMEM253	14	21567095	21571883	1.7e-08	0.00103
TMEM30A	6	75962637	75994632	5.75e-09	6.42e-05
TRIAP1	12	120881763	120884215	8.38e-29	0.00474
TSPYL4	6	116571130	116575261	3.99e-17	0.000313
UBA2	19	34919267	34960798	2.04e-07	0.000129
USO1	4	76649705	76735442	5.19e-07	3.86e-05
USP22	17	20902905	20946352	4.5e-08	7.02e-05
USP9X	X	40944887	41095832	6.7e-07	7.72e-07
UVRAG	11	75526211	75855282	8.34e-07	8.34e-07
UXT	X	47511190	47518579	1.15e-06	0.00151
VHL	3	10183318	10195354	1.28e-06	0.000632
VOPP1	7	55538300	55605409	6.74e-07	3.4e-05
VPS29	12	110929327	110939945	1.26e-07	1.63e-06
VPS35L	16	19566736	19712485	2.22e-06	9.71e-06
VPS72	1	151148775	151162689	1.69e-07	0.000161
WDR18	19	984327	994569	1.17e-06	0.000348
WDR61	15	78575577	78592068	1.04e-07	5.02e-05
WDR7	18	54318615	54697036	4.02e-06	5.46e-06
WDR82	3	52288437	52312659	1.38e-06	9.78e-05
WRB	21	40752383	40769815	6.41e-18	6.56e-11
1) Start of gene and end of gene were defined by transcription start and end positions from USCS annotation
NA values are given when no variants were present within the given region in the UK Biobank dataset
