## Supplemental Table 8 for "Genome-scale CRISPR screening for modifiers of cellular LDL uptake"

### Sheet: comparison
Kraehling et al, 2016	This study	Both
ABCG5	LDLR	AP2M1
ACVRL1	SCAP
ANGPT4	MBTPS1
ANTXR2	CDIPT
ARCN1	CHD7
ARHGAP9	HNF4A
ATP6V1C1	CCDC115
BHMT2	PRMT1
BTN3A1	hsa-mir-6886
C14orf129	ELOF1
C15orf38	STK11
C17orf59	FNDC3B
C21orf2	USP22
C9orf125	TAF2
CHMP2A	ATP11A
CHMP4B	WDR18
CX3CR1	TAF8
ELK1	PIK3C3
ENDOG	INTS1
FXYD3	DCPS
GJA3	CCDC22
GPR182	CSNK1A1
HIP1	MBTPS2
HLA-DQB1	AXIN1
ITGB5	EXOC8
ITM2C	GMPPB
LEPROT	SETDB1
LIF	RABIF
MAP2K1	GDI2
MAPK6	TAF10
MARK4	MTA2
MRGPRE	RAB10
NAPA	HYOU1
OR52N4	EXOC2
PLLP	DHRSX
PQLC3	MPDU1
PSEN2	MGAT1
RGR	GPN2
RHBDD3	HNRNPU
RXFP3	PFDN2
SDC1	C21orf59
SLC38A3	CEBPA
SMCR7	STT3A
SRP72	DPAGT1
SSTR4	GPN3
SUPT5H	UXT
SYS1	PIAS1
SYT9	EXOC3
SYTL2	SUMO2
TMEM89	PPIL2
TREML2	SRCAP
TRPC6	CABIN1
TSPAN32	HAVCR1
WDR26	MED26
	MED20
	GAGE12B
	GTF2H3
	GTF2A2
	CTNNBIP1
	SETD1A
	UBA2
	EXOC1
	EXOC7
	WDR7
	ACTR3
	STRAP
	MESDC2
	INTS12
	GET4
	GNB2L1
	POLR3C
	GAPDH
	CDC73
	SCARB1
	UVRAG
	C16orf62
	EIF2B4
	TAF1
	GAGE1
	STX4
	HYPK
	MSTO1
	LAS1L
	NCOR1
	COMMD3
	TMEM30A
	NOP16
	MED8
	KMT2D
	GNB1L
	CHMP1A
	NDUFA13
	KDM6A
	WBSCR16
	POLRMT
	ALG2
	PROX1
	POLR3H
	KIAA1432
	WDR82
	USO1
	CCT6A
	SYS1
	STAG2
	TRIAP1
	WRB
	WDR61
	ERCC3
	CHAF1B
	ATP13A1
	PTAR1
	NMT1
	VPS29
	VPS72
	TMEM165
	DDX27
	USP9X
